# Direct measurement of *in vitro* response to Praziquantel in *Schistosoma mansoni* populations from Western Kenya

**DOI:** 10.64898/2026.07.21.739336

**Authors:** Eric M. Ndombi, John Oguso, Peter Olilah, Churchill Orao, Brian Otieno, Madison Morales, Winka Le Clec’h, Frédéric D. Chevalier, Timothy Anderson

## Abstract

Large-scale treatment with praziquantel (PZQ) monotherapy is used to control schistosomiasis, leading to concerns about the emergence of PZQ-resistance. In Western Kenya, schistosome-infected patients frequently remain egg-positive following PZQ treatment, and several “hotspot” villages have been observed where transmission remains high, despite annual mass PZQ treatments. This project asks (i) whether PZQ-resistant parasites are found in Western Kenya and (ii) whether “hotspot” villages can be explained by a higher prevalence of PZQ-resistant parasites. We established a simple platform for directly assaying worm motility following *in vitro* PZQ-exposure in adult schistosomes isolated from a field setting. To do this, we established snail and hamster breeding colonies, and generated large populations of field-derived adult worms, by (i) harvesting *S. mansoni* eggs from multiple infected patients; (ii) infecting *Biomphalaria* spp snails with miracidia; (iii) infecting hamsters with released cercariae; (iv) perfusing adult worms from hamsters, and (iv) examining drug response following exposure to PZQ (1 µg/ml for 1 day) in individual *S. mansoni* worms using an automated movement assay. We measured PZQ-response in 1,800 adult male parasites, representing an estimated 185 parasite genotypes. We identified a single worm that remained motile after PZQ-exposure among the 185 parasite genotypes surveyed (frequency = 0.54%; 95% CI 0.01 - 2.97%, exact binomial) consistent with PZQ-resistant worms being extremely rare or absent. Our direct phenotypic screening results suggests that (i) PZQ-resistance is not currently an obstacle for *S. mansoni* control in Western Kenya, and (ii) that other factors explain the existence of persistent hotspots.
