## Supplementary material for "Direct measurement of *in vitro* response to Praziquantel in *Schistosoma mansoni* populations from Western Kenya": Supplental Tables

### Sheet: Supp. Table S1
Supplementary Table S1. Numbers of laboratory and field snails used for infections in the six villages. This table further breaks down the numbers summarised in Table 1
	No. snails at infection				Surviving snails at shedding				% mortality				Shedding snails				Prevalence
Village	Total Snails	Lab snails	Field snails		Total Snails	Lab snails	Field snails		Total Snails	Lab snails	Field snails		Total Snails	Lab snails	Field snails		Total Snails	Lab snails	Field snails
Mumbo (N-H)	480	480	0		365	365	0		0.239583	0.239583	na		61	61	0		0.167123	0.167123	na
Uhanya (H)	480	480	0		310	310	0		0.354167	0.354167	na		110	110	0		0.354839	0.354839	na
Uyawi (H)	480	376	104		245	245	0		0.489583	0.348404	1		31	31	0		0.126531	0.126531	na
Dago (H)	480	0	480		445	0	445		0.0729167	na	0.0729167		37	0	37		0.0831461	na	0.0831461
Magawa (H)	480	300	180		324	209	115		0.325	0.303333	0.361111		74	49	25		0.259259	0.23445	0.217391
Agok (H)	401	257	144		264	174	90		0.341646	0.322957	0.375		48	30	18		0.181818	0.172414	0.2

### Sheet: Supp. table S2
Supplementary table S2. Estimated numbers of snails infected with 1,2,3,4 or 5 genotypes and mean multiplicity of infection (MOI) from the 6 villages. These estimates assume that all snails are equally susciptible to infection. The mean MOI is between 1.03 and 1.19, indicating that our conervative estimate of 1 genotype per snail is reasonable.
					% Snails with 1-5 genotypes
Village	Examined	Infected	Prevalence	Mean MOI (95% CI)	1 genotype	2 genotypes	3 genotypes	4 genotypes	5 genotypes
Mumbo (N-H)	365	61	0.167	1.08 (1.04–1.14)	92.8	6.9	0.25	0.005	<0.001
Uhanya (H)	310	110	0.355	1.19 (1.12–1.27)	83.6	14.6	1.27	0.06	0.001
Uyawi (H)	245	31	0.127	1.05 (1.02–1.12)	94.8	5.1	0.14	0.002	<0.001
Dago (H)	445	37	0.083	1.03 (1.01–1.08)	96.6	3.3	0.06	<0.001	<0.001
Magawa (H)	324	84	0.259	1.13 (1.08–1.20)	88.5	10.9	0.67	0.02	<0.001
Agok (H)	264	48	0.182	1.08 (1.04–1.15)	92	7.6	0.31	0.006	<0.001

### Sheet: Supp. Table S3
Supplmentary Table S3. Paired wilcoxon tests comparing movement data from control (DMSO) and PZQ-treated parasites from the six villages. We see highly significant differences in movement between control and treated worms from each village.
		CONTROL							TREATED
		Agok	Dago	Magawa	Mumbo	Uhanya	Uyawi		Agok	Dago	Magawa	Mumbo	Uhanya
CONTROL	Dago	0.215	---	---	---	---	---		---	---	---	---	---
	Magawa	1	1	---	---	---	---		---	---	---	---	---
	Mumbo	1	1	1	---	---	---		---	---	---	---	---
	Uhanya	1	0.028	1	1	---	---		---	---	---	---	---
	Uyawi	0.021	1	1	1	0.017	---		---	---	---	---	---
TREATED	Agok	4.3e-10	4.9e-13	4.3e-10	4.3e-10	4.9e-13	4.3e-10		---	---	---	---	---
	Dago	9.9e-15	<2E-016	9.9e-15	9.9e-15	<2E-016	9.9e-15		1	---	---	---	---
	Magawa	1.6e-12	2.5e-14	1.6e-12	1.6e-12	2.5e-14	1.6e-12		1	1	---	---	---
	Mumbo	5e-09	2.6e-12	5e-09	6e-09	4.7e-12	5e-09		1	1	1	---	---
	Uhanya	4.9e-14	<2E-016	4.9e-14	4.9e-14	<2E-016	4.9e-14		1	1	1	1	---
	Uyawi	9.3e-11	2e-13	9.3e-11	9.3e-11	2.6e-13	9.3e-11		1	1	1	1	1
